# Retinoid signaling promotes frontonasal identity while repressing maxillary identity during craniofacial development

**DOI:** 10.64898/2026.06.09.730988

**Authors:** Lin Xu, Yanran Wu, Maiko Omi-Sugihara, Takayuki Tsujimoto, Yujie Dang, Qi Wang, Xiuping Nie, Daisuke Motooka, Haruka Ohara, Toshihiro Inubushi, Masaya Yamaguchi, Lisa L. Sandell, Paul A Trainor, Takashi Yamashiro, Hiroshi Kurosaka

## Abstract

Vertebrate facial development depends on the correct specification of embryonic facial prominences, a process known to be governed by region-specific reciprocal signaling pathways between the craniofacial ectoderm, endoderm and mesenchyme. This process is further modulated by transcriptional and epigenetic mechanisms that regulate the expression of essential genes in mesenchymal progenitors derived from cranial neural crest cells. Retinoid signaling plays a critical role in facial development, and both gain-and loss-of-function results in a wide spectrum of facial defects, including orofacial clefts. In this study, we identified retinoid signaling as a critical regulator of cranial neural crest cell specification toward a frontonasal process identity in mice. Rdh10 oxidizes vitamin A (all-trans retinol) to retinal, which is a rate limiting step in the synthesis of retinoic acid. *Rdh10* loss-of-function resulted in ectopic formation of whisker pads - a derivative of the maxillary process - within the frontonasal process region. This transformation was evidenced by the mis-expression of maxillary specific transcription factors including *Meis2* and *Lhx6* in the frontonasal mesenchyme. Furthermore, these transcription factors exhibited increased chromatin accessibility at their consensus binding sites following the loss of retinoid signaling in frontonasal cranial neural crest cells. These results indicate that retinoid signaling acts as a critical regulator specifying frontonasal identity and fate of cranial neural crest cells as they migrate into the frontonasal process, while concomitantly repressing maxillary process fate. These results not only advance our understanding of frontonasal prominence specification and the evolutionary development of craniofacial structures but also offers valuable insights into the etiology and pathogenesis of craniofacial malformations such as orofacial clefts.
