## Supplemental Table 1 for "Retinoid signaling promotes frontonasal identity while repressing maxillary identity during craniofacial development"

### Sheet: Sheet1
	TableS1: Single-cell multi-omics analysis identified 26 transcription factors
		gene	RNA.auc	RNA.p_val	motif.feature	motif.auc	motif.p_val	avg_auc	motif.sequence
	1	Meis2	0.844726	0	MA0774.1	0.597305	3.61e-27	0.721015	#VALUE!
	2	Lhx8	0.800626	0	MA0705.1	0.609756	4.13e-34	0.705191	#VALUE!
	3	Meis2	0.844726	0	MA1640.1	0.539078	1.45e-05	0.691902	#VALUE!
	4	Six1	0.707625	8.45e-138	MA1118.1	0.637905	7.65e-53	0.672765	#VALUE!
	5	Prrx1	0.743525	1.92e-166	MA0716.1	0.540384	7.45e-06	0.641955	#VALUE!
	6	Mecom	0.727742	1.52e-164	MA0029.1	0.524116	0.00745948	0.625929	#VALUE!
	7	Lhx6	0.635985	9.09e-137	MA0658.1	0.590111	1.56e-23	0.613048	#VALUE!
	8	Barx1	0.592174	4.5e-52	MA0875.1	0.627214	3.12e-45	0.609694	#VALUE!
	9	Dlx2	0.560478	7.61e-43	MA0885.1	0.646817	1.19e-59	0.603648	#VALUE!
	10	Pbx1	0.583311	6.41e-21	MA0070.1	0.614413	6.42e-37	0.598862	#VALUE!
	11	Dlx1	0.562221	3.23e-53	MA0879.1	0.624525	2.05e-43	0.593373	#VALUE!
	12	Runx2	0.631081	3.13e-80	MA0511.2	0.552372	6.23e-09	0.591726	#VALUE!
	13	Meis1	0.545169	1.71e-25	MA1639.1	0.615866	8.08e-38	0.580517	#VALUE!
	14	Meis1	0.545169	1.71e-25	MA0498.2	0.600592	6.38e-29	0.57288	#VALUE!
	15	Pbx3	0.601105	8.26e-31	MA1114.1	0.540918	5.63e-06	0.571012	#VALUE!
	16	Lef1	0.563606	1.15e-14	MA0768.1	0.562726	3.42e-12	0.563166	#VALUE!
	17	Msx2	0.564162	9.75e-28	MA0708.1	0.560006	2.79e-11	0.562084	#VALUE!
	18	Prrx2	0.538213	1.89e-06	MA0075.3	0.580026	6.77e-19	0.55912	#VALUE!
	19	Msx1	0.544563	4.19e-07	MA0666.1	0.560006	2.79e-11	0.552284	#VALUE!
	20	Creb5	0.565741	4.43e-52	MA0840.1	0.527578	0.00221614	0.546659	#VALUE!
	21	Mafg	0.533251	2.36e-06	MA0659.2	0.5596	3.78e-11	0.546426	#VALUE!
	22	Glis1	0.552909	5.44e-25	MA0735.1	0.52942	0.00109845	0.541164	#VALUE!
	23	Atf2	0.526923	0.00085024	MA1632.1	0.540812	5.96e-06	0.533868	#VALUE!
	24	Pknox1	0.526171	5.59e-08	MA0782.2	0.5357	7.47e-05	0.530936	#VALUE!
	25	Sp1	0.522606	0.00192413	MA0079.4	0.537872	2.65e-05	0.530239	#VALUE!
	26	Lhx2	0.508106	0.0011842	MA0700.2	0.552068	7.62e-09	0.530087	#VALUE!
	27	Sp2	0.515238	0.00214581	MA0516.2	0.530363	0.00075528	0.522801	#VALUE!
	28	Smad3	0.518942	0.00549135	MA0795.1	0.522596	0.0121782	0.520769	#VALUE!
